# Individuals with epilepsy and a history of comorbid depressive symptoms exhibit disrupted fronto-temporo-limbic connectivity during cognitive conflict encoding

**DOI:** 10.1101/2024.10.10.617540

**Authors:** Aniruddha Shekara, Alexander Ross, Daniel J. Soper, Angelique C. Paulk, Sydney S. Cash, Alik S Widge, Paula K. Shear, John P. Sheehy, Ishita Basu

**Affiliations:** Department of Neurosurgery, University of Cincinnati College of Medicine, Cincinnati, OH 45267, USA; Department of Biomedical Engineering, University of Cincinnati College of Engineering and Applied Science, Cincinnati, OH 45219, USA; Department of Neurology, Center for Neurotechnology and Neurorecovery, Massachusetts General Hospital, Harvard Medical School, Boston, MA 02114, USA; Department of Psychiatry, University of Minnesota, Minnesota, MN 55455, USA; Department of Psychology, University of Cincinnati College of Medicine, Cincinnati, OH 45221, USA

**Keywords:** Executive dysfunction, functional connectivity, depression, stereotactic EEG, dynamic causal modeling, response conflict

## Abstract

**Background:** Depressive disorders are associated with impaired cognitive control, yet the neural mechanisms underlying these deficits remain poorly understood. We used stereotactic EEG (sEEG) in individuals with medically refractory epilepsy to determine whether a history of comorbid depressive symptoms was associated with altered behavioral and neural responses encoding cognitive conflict.

**Methods:** sEEGs were recorded from fronto-temporo-limbic regions in 28 participants (age: 35.4±8.9, female: 15/28) performing a Multi-Source Interference Task (MSIT). Psychiatric histories, neurobehavioral interviews, and symptom ratings were used to categorize participants with a history of depressive symptoms (EDS, n=13), or as epilepsy controls without depression history (n=15). Behavioral, spectral power, and coherence responses to conflict were determined by generalized linear mixed-effects models. Dynamic Causal Modeling (DCM) estimated theta–alpha (4-15Hz) effective connectivity between dorsolateral prefrontal cortex (dlPFC), dorsal anterior cingulate cortex (dACC), and lateral temporal lobe (LTL) during conflict.

**Results:** EDS participants demonstrated greater conflict-related slowing without difference in accuracy from controls. Conflict elicited distributed fronto-temporo-limbic oscillations in both groups. EDS participants showed greater conflict-related theta/alpha increases in PFC, LTL, and amygdala, and broadband increases in LTL power, and reduced left dlPFC-LTL theta/alpha coherence compared to controls. DCM model estimated effective connectivity from left dlPFC➔right LTL and left dACC➔left LTL was reduced in EDS.

**Conclusion:** Increased oscillatory responses in EDS may reflect a need for greater cognitive resources due to disrupted communication in fronto-temporo-limbic circuits encoding conflict. Our results highlight a role of these circuits in conflict encoding and can inform interventions for improving cognitive control in these populations.
