## Supplementary material for "Individuals with epilepsy and a history of comorbid depressive symptoms exhibit disrupted fronto-temporo-limbic connectivity during cognitive conflict encoding": Table S2

### Sheet: Table S2
P#	Age	Sex	Hand	Site	Seizure Focus	Psychiatric history	BDI-II/PHQ-9	Group
1	40	Female	Right	BWH	Right mesial temporal	None	14	Control
2	36	Female	Right	MGH	Left inferior temporal/superior temporal	PTSD, Depression, Anxiety	34	EDS
3	27	Female	Right	MGH	Left temporal	None	N/A	Control
4	55	Female	Left	MGH	Left insula	Depression, suicidality, visual hallucinations	N/A	EDS
5	22	Male	Right	MGH	Right frontal region and left superior parietal lobule	None	1	Control
6	48	Male	Right	MGH	Bitemporal	None	5	Control
7	19	Male	Right	MGH	Right frontotemporal	"at risk" for attentional disorder	4	Control
8	39	Male	Right	MGH	Multifocal (mainly right temporal)	None	21	EDS
9	24	Female	Right	MGH	Right mesial temporal	GAD with depressive symptoms	27	EDS
10	24	Female	Right	MGH	Left anterior cingulate	None	0	Control
11	49	Female	Left	MGH	Bilateral hippocampal	PMDD	11	Control
13	32	Male	Right	MGH	Left temporal	None	0	Control
14	36	Female	Right	MGH	Bitemporal	Anxiety, Depression, possible PTSD, substance abuse disorder	33	EDS
15	39	Male	Both	MGH	Multifocal: left orbitofrontal region, right mesial frontal, right lateral temporal, right middle temporal	None	N/A	Control
16	25	Female	Left	MGH	Right frontotemporal parietal	Bulimia Orthorexia Nervosa, possible GAD	2	Control
17	29	Male	Left	MGH	Multifocal: primarily right posterior	Depression, Anxiety/Panic Disorders, Hx Suicidality	27a	EDS
18	41	Male	Left	MGH	Bilateral mesial temporal	None	5	Control
19	27	Male	Right	UCMC	Multifocal: left mesial temporal, right mesial temporal , right orbitofrontal	Depression, Anxiety/Panic symptoms	N/A	EDS
20	47	Male	Right	UCMC	Left frontal region	Noneb	N/A	Control
22	44	Female	Right	UCMC	Bilateral hippocampal	Depressionb	N/A	EDS
23	30	Male	Right	UCMC	Multifocal: Left mesial frontal, left orbitofrontal, left anterior cingulate	Noneb	N/A	Control
24	32	Female	Right	UCMC	Right mesial temporal	Depression, PTSD	N/A	EDS
25	36	Female	Right	UCMC	Left mesial temporal	Anxiety, Depression	N/A	EDS
26	35	Female	Right	UCMC	Broad right temporo-parieto-occipital	Noneb	N/A	Control
27	42	Female	Right	UCMC	Right posterior temporal	None	2a	Control
28	39	Female	Right	UCMC	Left mesial temporal	Anxiety, Depression	12a	EDS
29	35	Male	Right	UCMC	Right mesial temporal, anterior-medial frontal region	Anxiety, Depression	3a	EDS
30	39	Male	Right	UCMC	Right anterior temporal	Anxiety, Depression, alcohol use disorder	14a	EDS
a denotes PHQ-9 score used in place of BDI-II score.
b denotes where psychiatric history was determined from chart review in place of neurobehavioral interview.
