## Supplementary material for "Individuals with epilepsy and a history of comorbid depressive symptoms exhibit disrupted fronto-temporo-limbic connectivity during cognitive conflict encoding": Table S3

### Sheet: Table S3
Band	Region	Predictor	β	t	p
Theta
	L dlPFC	Conflict	-0.00619668	-0.691697	0.48913
		Group	-0.0597777	-0.750692	0.452841
		Conflict x Group	0.0817524	5.67311	<0.001
	R dlPFC	Conflict	-0.0106514	-1.07735	0.281328
		Group	0.0130181	0.183112	0.854711
		Conflict x Group	0.013086	0.803327	0.421789
	L dmPFC	Conflict	-0.0324689	-2.29068	0.021991
		Group	-0.0716465	-0.777217	0.437039
		Conflict x Group	0.0424254	1.23916	0.215301
	R dmPFC	Conflict	0.00109299	0.0684941	0.945393
		Group	-0.0774885	-0.99533	0.319589
		Conflict x Group	0.0870093	3.05488	0.00225493
	L OFC	Conflict	-0.00841099	-0.572132	0.567237
		Group	0.0242671	0.505285	0.613362
		Conflict x Group	0.0125184	0.609318	0.542319
	R OFC	Conflict	-0.0112635	-0.864381	0.387386
		Group	0.0697993	1.20703	0.227432
		Conflict x Group	0.0118273	0.538066	0.590536
	L vlPFC	Conflict	-0.0184014	-1.00314	0.315804
		Group	-0.0560166	-0.726341	0.467639
		Conflict x Group	0.028596	1.11736	0.263855
	R vlPFC	Conflict	0.0405667	2.39878	0.0164575
		Group	0.0399316	0.442072	0.658441
		Conflict x Group	-0.0255342	-1.08823	0.276506
	L LTL	Conflict	0.0709047	7.01243	<0.001
		Group	0.0566284	0.546541	0.584695
		Conflict x Group	0.0886012	6.34901	<0.001
	R LTL	Conflict	-0.0189978	-2.13176	0.0330297
		Group	-0.0977456	-1.4057	0.159817
		Conflict x Group	0.134078	9.46844	<0.001
	L dACC	Conflict	0.00645043	0.373803	0.708556
		Group	0.0283548	0.253367	0.799988
		Conflict x Group	0.0465676	1.65143	0.0986728
	R dACC	Conflict	-0.00857301	-0.403231	0.686787
		Group	0.0962752	0.931475	0.351631
		Conflict x Group	-0.0305064	-0.816711	0.414113
	L AMY	Conflict	0.10307	6.33765	<0.001
		Group	0.00319469	0.0398088	0.968246
		Conflict x Group	-0.0121045	-0.480414	0.630938
	R AMY	Conflict	0.0122285	0.584029	0.559208
		Group	-0.0958463	-5.05121	<0.001
		Conflict x Group	0.040776	1.49531	0.134852
	L HC	Conflict	0.0106205	0.768907	0.441955
		Group	-0.0817642	-1.33107	0.183175
		Conflict x Group	0.0302321	1.50524	0.132273
	R HC	Conflict	0.00569581	0.490981	0.623442
		Group	-0.0929652	-1.00236	0.316175
		Conflict x Group	-0.0415868	-2.41152	0.0158907
Alpha
	L dlPFC	Conflict	0.0124512	1.40709	0.159406
		Group	-0.0834475	-1.24085	0.214665
		Conflict x Group	0.0679078	4.77082	<0.001
	R dlPFC	Conflict	0.00361126	0.356373	0.721563
		Group	0.0463397	0.558361	0.5766
		Conflict x Group	0.00461255	0.276261	0.782348
	L dmPFC	Conflict	0.0134255	1.08339	0.278649
		Group	-0.0354903	-0.396142	0.692004
		Conflict x Group	0.00609785	0.203718	0.838576
	R dmPFC	Conflict	0.0136087	0.89483	0.37089
		Group	-0.0318211	-0.357593	0.720652
		Conflict x Group	0.0221941	0.817623	0.413584
	L OFC	Conflict	-0.00367331	-0.274206	0.783928
		Group	0.0310395	0.528874	0.596897
		Conflict x Group	0.0361063	1.92865	0.0537841
	R OFC	Conflict	0.0135282	1.13199	0.257646
		Group	0.0134887	0.271613	0.785922
		Conflict x Group	0.0239148	1.18629	0.235516
	L vlPFC	Conflict	-0.00200686	-0.113963	0.909268
		Group	-0.0183178	-0.198499	0.842657
		Conflict x Group	0.0169959	0.691781	0.489084
	R vlPFC	Conflict	0.01903	1.18589	0.235679
		Group	-0.00251553	-0.0293649	0.976574
		Conflict x Group	-0.0114982	-0.516432	0.605558
	L LTL	Conflict	0.0854649	8.42315	<0.001
		Group	0.0641613	0.768457	0.442218
		Conflict x Group	0.0740433	5.28745	<0.001
	R LTL	Conflict	-0.00879035	-0.979043	0.327561
		Group	-0.064514	-0.986404	0.323938
		Conflict x Group	0.166516	11.6718	<0.001
	L dACC	Conflict	-0.0175635	-1.10381	0.269696
		Group	0.0023364	0.0263316	0.978993
		Conflict x Group	0.0941954	3.62271	<0.001
	R dACC	Conflict	-0.0803341	-3.8932	<0.001
		Group	0.00179892	0.0210571	0.983201
		Conflict x Group	0.0698656	1.9272	0.0539834
	L AMY	Conflict	0.0956114	6.11901	<0.001
		Group	0.0335468	0.53512	0.592573
		Conflict x Group	-0.0282326	-1.16627	0.243521
	R AMY	Conflict	0.000705391	0.0337298	0.973093
		Group	-0.0522482	-0.977848	0.328163
		Conflict x Group	0.107524	3.9454	<0.001
	L HC	Conflict	0.0592191	4.52374	<0.001
		Group	-0.0297556	-0.493926	0.621362
		Conflict x Group	-0.0242911	-1.27611	0.201926
	R HC	Conflict	-0.00544333	-0.486504	0.626612
		Group	-0.0754246	-0.972392	0.330861
		Conflict x Group	-0.00780963	-0.469548	0.638681
Beta
	L dlPFC	Conflict	0.016644	2.225	0.0260852
		Group	-0.110604	-2.06809	0.0386356
		Conflict x Group	-0.0232396	-1.93137	0.053442
	R dlPFC	Conflict	0.000105231	0.0128995	0.989708
		Group	-0.0206843	-0.245896	0.805764
		Conflict x Group	-0.0213423	-1.58782	0.112333
	L dmPFC	Conflict	0.0279557	2.44788	0.0143776
		Group	-0.0212047	-0.217593	0.827748
		Conflict x Group	-0.062875	-2.27928	0.0226597
	R dmPFC	Conflict	0.0141963	1.20455	0.228394
		Group	-0.0361249	-0.5808	0.561383
		Conflict x Group	-0.0213972	-1.01718	0.309082
	L OFC	Conflict	0.00337538	0.335423	0.737308
		Group	-0.0193296	-0.554577	0.579188
		Conflict x Group	-0.0170253	-1.21064	0.226043
	R OFC	Conflict	0.0279823	2.93681	0.00331864
		Group	-0.0581968	-1.35371	0.175839
		Conflict x Group	-0.00923634	-0.574657	0.565528
	L vlPFC	Conflict	0.0229874	1.71084	0.0871271
		Group	0.0150765	0.253604	0.799804
		Conflict x Group	-0.0264947	-1.41337	0.157565
	R vlPFC	Conflict	0.044667	3.63957	<0.001
		Group	-0.0574135	-0.881753	0.377919
		Conflict x Group	-0.0480354	-2.821	0.00479149
	L LTL	Conflict	0.0391987	4.93638	<0.001
		Group	-0.00524083	-0.0822175	0.934474
		Conflict x Group	0.0585781	5.34498	<0.001
	R LTL	Conflict	-0.0211768	-2.97571	0.00292391
		Group	-0.0384315	-0.804367	0.421187
		Conflict x Group	0.0947703	8.38091	<0.001
	L dACC	Conflict	-0.0356022	-2.87619	0.00403108
		Group	-0.0607078	-1.225	0.220596
		Conflict x Group	0.0485315	2.39928	0.0164402
	R dACC	Conflict	-0.00162881	-0.103202	0.917805
		Group	-0.119252	-1.87667	0.0605923
		Conflict x Group	0.00780964	0.28165	0.778218
	L AMY	Conflict	0.0335571	2.86248	0.00420771
		Group	0.0229111	1.82358	0.0682313
		Conflict x Group	0.0100547	0.553784	0.579733
	R AMY	Conflict	0.0316608	1.94219	0.0521305
		Group	-0.0317647	-2.15018	0.0315551
		Conflict x Group	0.0122012	0.574697	0.565504
	L HC	Conflict	0.0205816	2.11528	0.034414
		Group	-0.0448033	-4.57588	<0.001
		Conflict x Group	0.0111805	0.790622	0.429171
	R HC	Conflict	-0.00516171	-0.600868	0.547932
		Group	0.00187705	0.211599	0.832421
		Conflict x Group	0.000214446	0.0167986	0.986597
Gamma
	L dlPFC	Conflict	0.00133595	0.251325	0.801564
		Group	-0.0194165	-0.457946	0.646993
		Conflict x Group	0.00399846	0.46763	0.640051
	R dlPFC	Conflict	0.00815285	1.3873	0.165357
		Group	-0.0122607	-0.292375	0.770001
		Conflict x Group	-0.0268057	-2.76834	0.00563618
	L dmPFC	Conflict	0.0153896	1.70114	0.0889301
		Group	-0.0182113	-0.363494	0.716239
		Conflict x Group	-0.0150723	-0.689764	0.49035
	R dmPFC	Conflict	-0.0119447	-1.37196	0.170093
		Group	0.0083726	0.210085	0.833604
		Conflict x Group	0.00529094	0.340481	0.733499
	L OFC	Conflict	0.00737872	0.912233	0.361653
		Group	-0.0140861	-0.598609	0.549438
		Conflict x Group	-0.00211572	-0.187167	0.851531
	R OFC	Conflict	0.0108588	1.53449	0.124919
		Group	-0.0246509	-0.926856	0.354009
		Conflict x Group	-0.0188919	-1.58261	0.11352
	L vlPFC	Conflict	0.0323172	3.11718	0.00182865
		Group	0.0112002	0.325236	0.745006
		Conflict x Group	-0.0227948	-1.57595	0.115055
	R vlPFC	Conflict	0.0108825	1.12655	0.259944
		Group	-0.0630944	-1.1969	0.231356
		Conflict x Group	-0.00431688	-0.322084	0.747392
	L LTL	Conflict	0.00143278	0.256237	0.797768
		Group	-0.0171898	-0.642695	0.520424
		Conflict x Group	0.0362381	4.69573	<0.001
	R LTL	Conflict	-0.0115597	-2.22904	0.0258142
		Group	0.0143765	0.474761	0.634958
		Conflict x Group	0.0255363	3.09897	0.00194256
	L dACC	Conflict	0.0120631	1.33043	0.183399
		Group	-0.0101254	-0.35265	0.724356
		Conflict x Group	-0.0119111	-0.803892	0.421473
	R dACC	Conflict	-0.00242023	-0.216539	0.828572
		Group	0.00932516	0.235975	0.813457
		Conflict x Group	-0.0120328	-0.612775	0.540039
	L AMY	Conflict	0.0278354	2.96807	0.00300033
		Group	-0.00300082	-0.298563	0.765277
		Conflict x Group	-0.0140131	-0.964771	0.334671
	R AMY	Conflict	0.00654808	0.503526	0.614601
		Group	-0.000969953	-0.0206368	0.983536
		Conflict x Group	0.000293764	0.0173342	0.98617
	L HC	Conflict	0.00186103	0.248427	0.803805
		Group	-0.00776455	-1.03	0.303017
		Conflict x Group	0.0320635	2.94496	0.00323242
	R HC	Conflict	-1.87421e-05	-0.00293076	0.997662
		Group	0.0311072	1.18161	0.237366
		Conflict x Group	0.00801367	0.843009	0.399228
High-gamma
	L dlPFC	Conflict	0.0204371	5.33719	<0.001
		Group	0.0282326	0.640442	0.521888
		Conflict x Group	-0.00119885	-0.194635	0.845679
	R dlPFC	Conflict	0.00550977	1.32646	0.184694
		Group	-0.0302095	-0.972917	0.330599
		Conflict x Group	-0.00643073	-0.939621	0.347416
	L dmPFC	Conflict	0.0115311	2.11626	0.034334
		Group	-0.0165937	-0.341038	0.733078
		Conflict x Group	0.0116452	0.884797	0.376276
	R dmPFC	Conflict	-0.00383745	-0.628331	0.529796
		Group	0.00436083	0.116379	0.907353
		Conflict x Group	0.0246374	2.26012	0.0238259
	L OFC	Conflict	0.0067817	1.0879	0.276648
		Group	-0.0043059	-0.230392	0.817789
		Conflict x Group	-0.00332834	-0.382054	0.702424
	R OFC	Conflict	-0.000249351	-0.0463967	0.962994
		Group	-0.0101474	-0.42923	0.667759
		Conflict x Group	-0.0127836	-1.41007	0.158528
	L vlPFC	Conflict	0.0140222	1.84629	0.0648656
		Group	-0.0126461	-0.330308	0.741171
		Conflict x Group	-0.0106829	-1.00821	0.313366
	R vlPFC	Conflict	-0.0012567	-0.170703	0.864458
		Group	-0.0545343	-1.24912	0.211632
		Conflict x Group	0.018295	1.7911	0.0732901
	L LTL	Conflict	-0.00277578	-0.754771	0.450389
		Group	-0.0286989	-1.20832	0.226927
		Conflict x Group	-0.00144661	-0.285007	0.775639
	R LTL	Conflict	0.000178138	0.0525516	0.958089
		Group	0.00382008	0.193858	0.846288
		Conflict x Group	-0.0257207	-4.77531	<0.001
	L dACC	Conflict	0.0233767	3.42253	0.000622171
		Group	-0.0201682	-0.392951	0.694362
		Conflict x Group	-0.0126669	-1.13489	0.256439
	R dACC	Conflict	0.0186675	2.33495	0.0195657
		Group	-0.0560362	-0.705601	0.480453
		Conflict x Group	-0.0192212	-1.36845	0.171201
	L AMY	Conflict	0.0085321	1.33666	0.181348
		Group	0.00345216	0.504634	0.613821
		Conflict x Group	-0.01271	-1.28566	0.198578
	R AMY	Conflict	0.0100253	1.06229	0.288118
		Group	-0.0248111	-2.90103	0.00372423
		Conflict x Group	-0.00693089	-0.563898	0.572831
	L HC	Conflict	-0.000400322	-0.0664804	0.946996
		Group	-0.00498454	-0.822591	0.410747
		Conflict x Group	0.0168701	1.92762	0.0539113
	R HC	Conflict	0.0029826	0.58399	0.55923
		Group	0.0170997	0.978459	0.327853
		Conflict x Group	-0.000960526	-0.126521	0.89932
