## Supplementary material for "Individuals with epilepsy and a history of comorbid depressive symptoms exhibit disrupted fronto-temporo-limbic connectivity during cognitive conflict encoding": Table S5

### Sheet: Table S5
Band	Region	Predictor	β	t	p
Theta
	R dlPFC	Conflict	-0.00583108	-0.742101	0.45803
		Group	0.0193051	0.273186	0.784711
	L dmPFC	Conflict	-0.0251982	-1.9529	0.0508441
		Group	-0.0511337	-0.562709	0.573639
	L OFC	Conflict	-0.00200117	-0.194865	0.8455
		Group	0.03029	0.64462	0.519179
	R OFC	Conflict	-0.00710692	-0.677226	0.498268
		Group	0.0754287	1.3266	0.184651
	L vlPFC	Conflict	-0.00371015	-0.290041	0.771788
		Group	-0.0420519	-0.552704	0.580473
	R vlPFC	Conflict	0.0273026	2.3289	0.0198728
		Group	0.0276959	0.308912	0.757391
	L dACC	Conflict	0.0238897	1.75028	0.0800915
		Group	0.0507458	0.456856	0.647782
	R dACC	Conflict	-0.0184569	-1.05581	0.291083
		Group	0.0816131	0.801147	0.423066
	L AMY	Conflict	0.0980268	7.89159	<0.001
		Group	-0.00261743	-0.0329955	0.973679
	R AMY	Conflict	0.0362687	2.70359	0.00686642
		Group	-0.0761031	-5.58402	<0.001
	L HC	Conflict	0.0249184	2.48489	0.0129645
		Group	-0.0671947	-1.10692	0.268336
	R HC	Conflict	-0.0131236	-1.52881	0.12632
		Group	-0.113151	-1.22521	0.220505
Alpha
	R dlPFC	Conflict	0.00531032	0.65937	0.509661
		Group	0.0485552	0.587796	0.556672
	L dmPFC	Conflict	0.0144706	1.28282	0.19957
		Group	-0.032545	-0.368019	0.712862
	R dmPFC	Conflict	0.0205752	1.63329	0.102426
		Group	-0.0210787	-0.239405	0.810794
	L OFC	Conflict	0.0148146	1.58302	0.113427
		Group	0.0484055	0.835401	0.403499
	R OFC	Conflict	0.021933	2.27884	0.0226837
		Group	0.0248785	0.511026	0.609337
	L vlPFC	Conflict	0.00672478	0.547636	0.583949
		Group	-0.0100218	-0.109559	0.91276
	R vlPFC	Conflict	0.0130571	1.17377	0.240497
		Group	-0.00802394	-0.0943865	0.924803
	R dACC	Conflict	-0.0576972	-3.40015	0.000676158
		Group	0.0354423	0.42435	0.67132
	L AMY	Conflict	0.0838489	7.02556	<0.001
		Group	0.0199866	0.324404	0.745636
	L HC	Conflict	0.0477308	5.02221	<0.001
		Group	-0.0414627	-0.696619	0.486047
	R HC	Conflict	-0.00897748	-1.08442	0.278184
		Group	-0.0792169	-1.02677	0.304536
Beta
	L dlPFC	Conflict	0.0076623	1.30769	0.190984
		Group	-0.121782	-2.29057	0.0219919
	R dlPFC	Conflict	-0.00775633	-1.19629	0.231588
		Group	-0.0309327	-0.368676	0.712371
	L dmPFC	Conflict	0.0171792	1.65234	0.0984796
		Group	-0.0516009	-0.534755	0.592825
	R dmPFC	Conflict	0.00747986	0.766186	0.443576
		Group	-0.046481	-0.757755	0.448608
	L OFC	Conflict	-0.0053424	-0.759977	0.447274
		Group	-0.0275204	-0.803757	0.421544
	R OFC	Conflict	0.0247363	3.22363	0.00126715
		Group	-0.0625978	-1.47859	0.139261
	L vlPFC	Conflict	0.00937574	1.00063	0.317019
		Group	0.00212742	0.0361988	0.971124
	L dACC	Conflict	-0.0174273	-1.77976	0.0751364
		Group	-0.0373542	-0.770584	0.440966
	R dACC	Conflict	0.000901556	0.0694753	0.944613
		Group	-0.115489	-1.85984	0.0629376
	L AMY	Conflict	0.0377488	4.21683	<0.001
		Group	0.0277256	3.05682	0.00223992
	R AMY	Conflict	0.0388542	3.72034	<0.001
		Group	-0.025857	-2.43702	0.0148193
	L HC	Conflict	0.0258746	3.66458	<0.001
		Group	-0.0394435	-5.58315	<0.001
	R HC	Conflict	-0.00506461	-0.797022	0.425443
		Group	0.0019806	0.310482	0.756196
Gamma
	L dlPFC	Conflict	0.00288128	0.692015	0.48893
		Group	-0.0174954	-0.414686	0.678374
	L dmPFC	Conflict	0.0128062	1.55509	0.119939
		Group	-0.0254866	-0.520159	0.602958
	R dmPFC	Conflict	-0.0102839	-1.42603	0.153878
		Group	0.0109263	0.279168	0.780119
	L OFC	Conflict	0.00629542	1.11417	0.265217
		Group	-0.0151043	-0.659749	0.50942
	R OFC	Conflict	0.00421977	0.740414	0.459055
		Group	-0.0336315	-1.29331	0.195913
	L vlPFC	Conflict	0.0206064	2.85018	0.00437425
		Group	6.95178e-05	0.00206354	0.998354
	R vlPFC	Conflict	0.00864006	1.29025	0.196977
		Group	-0.065163	-1.24559	0.212927
	L dACC	Conflict	0.00760246	1.06012	0.289107
		Group	-0.0158945	-0.570035	0.568663
	R dACC	Conflict	-0.00631882	-0.687585	0.49173
		Group	0.00355093	0.0924171	0.926369
	L AMY	Conflict	0.0219934	3.07104	0.00213601
		Group	-0.00971083	-1.33831	0.180812
	R AMY	Conflict	0.00672106	0.806001	0.420254
		Group	-0.000827226	-0.0178768	0.985737
	R HC	Conflict	0.00360791	0.76251	0.44576
		Group	0.0349954	1.35024	0.176947
High-gamma
	L dlPFC	Conflict	0.0199738	6.65945	<0.001
		Group	0.0276564	0.628738	0.529523
	R dlPFC	Conflict	0.00314099	0.95145	0.34138
		Group	-0.0333042	-1.07832	0.280897
	L dmPFC	Conflict	0.0135271	2.72722	0.00639207
		Group	-0.0109669	-0.227513	0.820027
	R dmPFC	Conflict	0.00389609	0.770041	0.441286
		Group	0.0162818	0.439638	0.660205
	L OFC	Conflict	0.0050775	1.16601	0.243622
		Group	-0.0059076	-0.324373	0.745658
	R OFC	Conflict	-0.00474178	-1.09552	0.273298
		Group	-0.0162255	-0.697692	0.485376
	L vlPFC	Conflict	0.0085338	1.61134	0.107123
		Group	-0.0178659	-0.47096	0.637675
	R vlPFC	Conflict	0.00824686	1.61587	0.106136
		Group	-0.0457624	-1.05436	0.291728
	L LTL	Conflict	-0.00353523	-1.39475	0.163096
		Group	-0.0293955	-1.24414	0.213451
	L dACC	Conflict	0.018633	3.44915	0.000563997
		Group	-0.026262	-0.514291	0.607056
	R dACC	Conflict	0.0124403	1.89234	0.0584743
		Group	-0.0652578	-0.824424	0.409719
	L AMY	Conflict	0.00323337	0.663331	0.507126
		Group	-0.00263386	-0.533303	0.59383
	R AMY	Conflict	0.00593912	0.982293	0.32597
		Group	-0.028167	-4.58559	<0.001
	L HC	Conflict	0.00758622	1.736	0.0825748
		Group	0.00310285	0.70964	0.477933
	R HC	Conflict	0.00254791	0.674263	0.500148
		Group	0.016634	0.973567	0.330278
	R HC	Conflict	0.00161154	0.451023	0.651976
		Group	0.0187876	1.08606	0.277458
