## Supplementary material for "Individuals with epilepsy and a history of comorbid depressive symptoms exhibit disrupted fronto-temporo-limbic connectivity during cognitive conflict encoding": Table S6

### Sheet: Table S6
Band	Connection	Predictor	β	t	p
Theta
	L dlPFC-R dmPFC	Conflict	0.0010524	0.626315	0.531157
		Group	0.00279817	0.291111	0.770987
		Conflict x Group	0.00184823	0.659591	0.509567
	L dlPFC-L LTL	Conflict	0.00688831	7.35971	<0.001
		Group	-0.00148757	-0.449921	0.652775
		Conflict x Group	-0.00829012	-6.28454	<0.001
	L dlPFC-R LTL	Conflict	0.00106069	1.14507	0.252208
		Group	0.00634629	1.67665	0.0936424
		Conflict x Group	-0.00706241	-5.42762	<0.001
	L dlPFC-L AMY	Conflict	-0.00341902	-1.96273	0.0498049
		Group	-0.00905257	-2.48002	0.0132124
		Conflict x Group	0.0129352	4.62493	<0.001
	L dlPFC-R AMY	Conflict	-0.00386002	-2.12009	0.0341094
		Group	0.00347877	0.85392	0.393242
		Conflict x Group	-0.00348939	-1.3509	0.176867
	R dmPFC-L LTL	Conflict	0.00249045	1.5383	0.124096
		Group	-0.000439453	-0.111216	0.911454
		Conflict x Group	-0.00378549	-1.528	0.126634
	R dmPFC-R LTL	Conflict	-0.00215482	-1.33945	0.180543
		Group	-0.00486391	-1.35932	0.174164
		Conflict x Group	0.00776001	2.89208	0.00385918
	R dmPFC-L AMY	Conflict	-0.00380557	-1.62665	0.104286
		Group	0.00235719	0.337114	0.736138
		Conflict x Group	-0.000551206	-0.0929645	0.92596
	R dmPFC-R AMY	Conflict	-0.000654353	-0.189743	0.849571
		Group	0.00212697	0.368651	0.712511
		Conflict x Group	-0.00310613	-0.554716	0.579285
	L LTL-R LTL	Conflict	-0.00142776	-1.53207	0.125532
		Group	0.00092975	0.239108	0.811026
		Conflict x Group	0.00337189	2.77719	0.00549177
	L LTL-L AMY	Conflict	0.00423682	1.74446	0.0811849
		Group	0.0259809	1.69803	0.0896092
		Conflict x Group	0.00795335	2.28986	0.0221008
	L LTL-R AMY	Conflict	-0.00990075	-4.74711	<0.001
		Group	-0.00421788	-0.919879	0.357724
		Conflict x Group	0.0118654	4.58338	<0.001
	R LTL-L AMY	Conflict	0.000908176	0.572931	0.566744
		Group	0.00138459	0.325395	0.74491
		Conflict x Group	0.00484729	2.06535	0.0389943
	R LTL-R AMY	Conflict	0.0113614	4.69114	<0.001
		Group	0.00991002	1.09327	0.274366
		Conflict x Group	-0.0166323	-4.83111	<0.001
	L AMY-R AMY	Conflict	-9.51782e-05	-0.027104	0.978386
		Group	-0.00157964	-0.170963	0.864312
		Conflict x Group	-0.00115741	-0.237017	0.812727
Alpha
	L dlPFC-L LTL	Conflict	0.000487793	0.633136	0.526657
		Group	-0.00191865	-0.551519	0.581288
		Conflict x Group	-0.00067673	-0.623221	0.533151
	L dlPFC-R LTL	Conflict	0.00167133	2.34364	0.0191165
		Group	0.00218509	1.48862	0.136619
		Conflict x Group	-0.00642594	-6.41469	<0.001
	L dlPFC-L dACC	Conflict	-0.00304093	-1.44504	0.148564
		Group	-0.00819853	-1.27627	0.201971
		Conflict x Group	0.00100334	0.320442	0.748658
	L dlPFC-R dACC	Conflict	-0.00533293	-2.51026	0.0121483
		Group	0.00953759	2.05765	0.0397621
		Conflict x Group	-0.00695172	-2.28017	0.02271
	L dlPFC-L AMY	Conflict	-6.19474e-05	-0.0462709	0.963099
		Group	-0.00131151	-0.452057	0.651273
		Conflict x Group	0.000848258	0.394626	0.693158
	L dlPFC-R AMY	Conflict	-2.10514e-05	-0.0146663	0.9883
		Group	-0.000109593	-0.048392	0.961408
		Conflict x Group	0.000375881	0.184585	0.853571
	L dlPFC-L HC	Conflict	0.00198843	1.45654	0.145343
		Group	0.00197914	0.607914	0.543289
		Conflict x Group	-0.00119923	-0.609634	0.542149
	L LTL-R LTL	Conflict	0.00196074	2.58911	0.00963425
		Group	0.00462843	2.55137	0.0107425
		Conflict x Group	-0.00439133	-4.45077	<0.001
	L LTL-L dACC	Conflict	-0.000759163	-0.451906	0.651378
		Group	0.0012125	0.193456	0.846618
		Conflict x Group	0.00535682	2.38991	0.0169291
	L LTL-R dACC	Conflict	-0.00218345	-1.0178	0.308938
		Group	-0.00708443	-2.44186	0.0147265
		Conflict x Group	0.0131237	4.6891	<0.001
	L LTL-L AMY	Conflict	0.00156608	0.793213	0.427719
		Group	0.0177669	1.85779	0.0633005
		Conflict x Group	0.00130964	0.463836	0.6428
	L LTL-R AMY	Conflict	-0.000579673	-0.324626	0.745491
		Group	0.00177512	0.724849	0.468612
		Conflict x Group	-0.00365097	-1.64721	0.0996394
	L LTL-L HC	Conflict	0.00771021	4.97251	<0.001
		Group	0.0080082	1.01882	0.308337
		Conflict x Group	0.00414799	1.97546	0.0482699
	R LTL-L dACC	Conflict	0.0032319	1.84082	0.0658064
		Group	-0.00075582	-0.313715	0.753773
		Conflict x Group	-0.00108603	-0.474451	0.635233
	R LTL-R dACC	Conflict	-0.0009301	-0.394566	0.693231
		Group	0.00743898	2.46346	0.0138944
		Conflict x Group	-0.00406407	-1.36255	0.173271
	R LTL-L AMY	Conflict	-0.000315542	-0.247187	0.804784
		Group	0.000386623	0.161523	0.871694
		Conflict x Group	-0.00293762	-1.55427	0.120248
	R LTL-R AMY	Conflict	-0.000146143	-0.0745161	0.940605
		Group	-0.00289059	-0.473271	0.636055
		Conflict x Group	0.00233061	0.835967	0.403242
	R LTL-L HC	Conflict	-0.00209484	-1.8954	0.0581088
		Group	-0.000260944	-0.148737	0.881768
		Conflict x Group	-0.00201214	-1.31996	0.186922
	L dACC-R dACC	Conflict	-0.0149076	-3.45246	0.000603405
		Group	-0.0013609	-0.113898	0.909365
		Conflict x Group	0.0153258	2.30947	0.021331
	L dACC-L AMY	Conflict	-0.000709829	-0.232494	0.816261
		Group	0.0127422	1.98476	0.0477835
		Conflict x Group	0.00493083	1.04942	0.294555
	L dACC-R AMY	Conflict	0.00583335	1.5639	0.118762
		Group	0.00381071	0.860666	0.390021
		Conflict x Group	-0.0108341	-2.22386	0.026807
	L dACC-L HC	Conflict	-0.000573057	-0.20548	0.837269
		Group	0.00572699	1.06273	0.288348
		Conflict x Group	0.0106029	2.45579	0.0143518
	R dACC-L AMY	Conflict	-0.00438163	-0.940228	0.347954
		Group	0.00277752	0.495013	0.620999
		Conflict x Group	-9.77504e-05	-0.0157382	0.987455
	R dACC-R AMY	Conflict	-0.00520666	-1.06317	0.288729
		Group	0.0122313	2.08532	0.0380547
		Conflict x Group	0.0122793	1.95237	0.052011
	R dACC-L HC	Conflict	-1.14831e-05	-0.00293758	0.997658
		Group	0.00451515	1.22834	0.220066
	R dACC-L HC	Conflict x Group	-0.013808	-2.67703	0.00774456
		Conflict	-0.00242611	-0.850926	0.395162
		Group	-0.000920976	-0.181308	0.856189
	L AMY-R AMY	Conflict x Group	-0.00463578	-1.16923	0.24279
		Conflict	-0.00396664	-1.1638	0.244743
		Group	0.00741627	0.91038	0.362809
	L AMY-L HC	Conflict x Group	0.0131104	2.66628	0.00777503
		Conflict	-0.00364872	-1.24309	0.214187
		Group	-0.000617784	-0.146734	0.883378
	R AMY-L HC	Conflict x Group	-0.00517947	-1.40404	0.16068
Beta
	R OFC-R vlPFC	Conflict	0.00435553	2.73187	0.00636344
		Group	-0.00479191	-0.489002	0.624904
		Conflict x Group	-0.00413588	-1.86345	0.0625727
	R OFC-L LTL	Conflict	0.003514	4.91187	<0.001
		Group	0.00134061	1.18392	0.236508
		Conflict x Group	-0.00409763	-3.97285	<0.001
	R OFC-R LTL	Conflict	0.00339358	3.97348	<0.001
		Group	0.00218543	0.748932	0.453943
		Conflict x Group	-0.00447931	-3.57047
	R OFC-L AMY	Conflict	0.000761261	0.576856	0.564177
		Group	0.00542428	1.762	0.0783984
		Conflict x Group	-0.00587943	-2.49643	0.0127179
	R OFC-R AMY	Conflict	0.00132567	0.763095	0.445606
		Group	0.00555664	1.74619	0.0811176
		Conflict x Group	-0.00738081	-2.80177	0.00519116
	R OFC-L HC	Conflict	0.000572071	0.431544	0.666142
		Group	-0.00405351	-1.45448	0.146047
		Conflict x Group	-0.00223045	-1.10803	0.268046
	R vlPFC-L LTL	Conflict	0.00212624	2.20293	0.0276532
		Group	0.00114676	0.938905	0.347833
		Conflict x Group	-0.00101927	-0.869124	0.384828
	R vlPFC-R LTL	Conflict	0.00257147	2.33321	0.0196905
		Group	0.00337713	1.10396	0.269684
		Conflict x Group	-0.00435874	-3.20725	0.00135156
	R vlPFC-L AMY	Conflict	0.00381514	2.60753	0.00926888
		Group	0.00310535	1.56783	0.117268
		Conflict x Group	-0.00129114	-0.591824	0.554115
	R vlPFC-R AMY	Conflict	0.00179478	0.884911	0.376474
		Group	0.0027525	1.17657	0.239723
		Conflict x Group	-0.00495248	-1.84641	0.0652061
	R vlPFC-L HC	Conflict	-0.000483713	-0.319067	0.749723
		Group	-0.00469243	-2.35287	0.0187659
		Conflict x Group	0.00570318	2.99583	0.00278471
	L LTL-R LTL	Conflict	-1.4245e-05	-0.0275482	0.978023
		Group	0.000338609	0.706489	0.479898
		Conflict x Group	-0.00036059	-0.535246	0.592489
	L LTL-L AMY	Conflict	0.000541173	0.484362	0.628166
		Group	0.00240181	0.785117	0.432449
		Conflict x Group	-0.00722472	-4.52162	<0.001
	L LTL-R AMY	Conflict	0.000123773	0.102627	0.918267
		Group	0.00198151	1.07936	0.280529
		Conflict x Group	-2.91309e-05	-0.0194595	0.984476
	L LTL-L HC	Conflict	0.00527352	5.84422	<0.001
		Group	-0.000383684	-0.162769	0.870707
		Conflict x Group	-0.00427325	-3.49709	<0.001
	R LTL-L AMY	Conflict	0.00115711	1.25332	0.210207
		Group	0.000359965	0.273195	0.784726
		Conflict x Group	-0.000429175	-0.313968	0.753572
	R LTL-R AMY	Conflict	0.00144731	1.22102	0.222176
		Group	0.00339299	1.10286	0.27018
		Conflict x Group	-0.00542435	-3.21926	0.00129929
	R LTL-L HC	Conflict	0.000940097	1.24257	0.214095
		Group	0.00165491	1.90785	0.0564792
		Conflict x Group	-0.000999535	-0.957855	0.338192
	L AMY-R AMY	Conflict	0.00165943	0.746332	0.455769
		Group	0.00428974	1.36559	0.172598
		Conflict x Group	-0.00163036	-0.527294	0.598191
	L AMY-L HC	Conflict	0.0056155	2.67656	0.00754174
		Group	0.00345555	1.09821	0.272336
		Conflict x Group	-0.0114881	-3.79553	<0.001
	R AMY-L HC	Conflict	0.00108045	0.53092	0.595616
		Group	0.004021	1.48939	0.136764
		Conflict x Group	-0.00582567	-2.27774	0.0229957
