## Supplementary material for "Individuals with epilepsy and a history of comorbid depressive symptoms exhibit disrupted fronto-temporo-limbic connectivity during cognitive conflict encoding": Table S8

### Sheet: Table S8
Band	Connection	Predictor	β	t	p
Theta
	L dlPFC-R dmPFC	Conflict	0.00171701	1.27672	0.201801
		Group	0.00372228	0.391433	0.695505
	L dlPFC-R AMY	Conflict	-0.00559368	-4.32764	<0.001
		Group	0.00173407	0.448807	0.653615
	R dmPFC-L LTL	Conflict	0.000873879	0.712471	0.476237
		Group	-0.0023322	-0.621562	0.534284
	R dmPFC-L AMY	Conflict	-0.00389138	-1.81019	0.0707175
		Group	0.00208159	0.328704	0.742483
	R dmPFC-R AMY	Conflict	-0.00183254	-0.674156	0.500458
		Group	0.000573902	0.113762	0.909462
	L LTL-L AMY	Conflict	0.00812574	4.6717	<0.001
		Group	0.0299575	1.97067	0.0488567
	R LTL-L AMY	Conflict	0.00311936	2.66616	0.0077225
		Group	0.00380901	0.931359	0.351759
	L AMY-R AMY	Conflict	-0.000693703	-0.284269	0.776306
		Group	-0.00215833	-0.242204	0.808708
Alpha
	L dlPFC-L LTL	Conflict	0.000147114	0.270961	0.786425
		Group	-0.00225701	-0.656831	0.511302
	L dlPFC-L dACC	Conflict	-0.00258771	-1.6606	0.0969096
		Group	-0.00769686	-1.23542	0.216781
	L dlPFC-R dACC	Conflict	-0.00870842	-5.69929	<0.001
		Group	0.00606172	1.3848	0.16628
	L dlPFC-L AMY	Conflict	0.000267111	0.255011	0.798739
		Group	-0.000887331	-0.329281	0.741975
	L dlPFC-R AMY	Conflict	0.000165701	0.162743	0.870735
		Group	7.83479e-05	0.0387305	0.969109
	L dlPFC-L HC	Conflict	0.00141085	1.43523	0.151323
		Group	0.00137953	0.444507	0.656707
	L LTL-L dACC	Conflict	0.00224989	2.01825	0.0436763
		Group	0.00389091	0.630971	0.528119
	L LTL-L AMY	Conflict	0.00220645	1.56319	0.118117
		Group	0.0184217	1.9476	0.0515597
	L LTL-R AMY	Conflict	-0.00294935	-2.7851	0.00539086
		Group	-5.03686e-05	-0.0230642	0.981601
	L LTL-L HC	Conflict	0.00997216	9.53028	<0.001
		Group	0.0100822	1.29428	0.195629
	R LTL-L dACC	Conflict	0.00259299	2.30163	0.021465
		Group	-0.00129882	-0.612633	0.540193
	R LTL-R dACC	Conflict	-0.00346852	-2.39797	0.0166322
		Group	0.00540695	2.05919	0.0396829
	R LTL-L AMY	Conflict	-0.00165559	-1.75783	0.0789015
		Group	-0.00108225	-0.492142	0.622663
	R LTL-R AMY	Conflict	0.00100721	0.722421	0.470093
		Group	-0.00172529	-0.290136	0.771733
	R LTL-L HC	Conflict	-0.00315254	-4.13984	<0.001
		Group	-0.00126701	-0.801814	0.422706
	L dACC-R dACC	Conflict	-0.00841889	-2.54046	0.0113764
		Group	0.00630199	0.549028	0.583235
	L dACC-L AMY	Conflict	0.00137207	0.590487	0.555163
		Group	0.015208	2.54516	0.0112577
	L dACC-R AMY	Conflict	-0.000517653	-0.212741	0.831655
		Group	-0.00160632	-0.43445	0.664233
	L dACC-L HC	Conflict	0.00385091	1.79029	0.0739321
		Group	0.0110284	2.23355	0.0258955
	R dACC-L AMY	Conflict	-0.00443666	-1.4401	0.151009
		Group	0.00272865	0.583887	0.559789
	R dACC-R AMY	Conflict	0.00223825	0.717711	0.473603
		Group	0.018371	3.71042	<0.001
	L AMY-R AMY	Conflict	-0.00482338	-2.4316	0.0153336
		Group	-0.00323731	-0.692209	0.489083
	R AMY-L HC	Conflict	-0.00692781	-3.89185	<0.001
		Group	-0.00320798	-0.847574	0.396919
Beta
	R OFC-R vlPFC	Conflict	0.00222135	1.99861	0.0458113
		Group	-0.00685986	-0.704563	0.48118
	R OFC-L AMY	Conflict	-0.00108475	-0.985838	0.32447
		Group	0.00248456	0.873509	0.382612
	R OFC-L HC	Conflict	-0.000395232	-0.395823	0.692299
		Group	-0.00516873	-1.98888	0.0469173
	R vlPFC-L LTL	Conflict	0.00143584	2.61871	0.00885776
		Group	0.000637046	0.594583	0.552154
	R vlPFC-L AMY	Conflict	0.00323441	2.97962	0.00296247
		Group	0.0024598	1.48788	0.137127
	R vlPFC-R AMY	Conflict	-0.00103699	-0.777997	0.436804
		Group	0.000276261	0.144121	0.885442
	L LTL-R LTL	Conflict	-0.000226682	-0.683897	0.494053
		Group	0.000158315	0.464328	0.642421
	L LTL-R AMY	Conflict	0.000104866	0.146774	0.883322
		Group	0.00196694	1.17339	0.24075
	R LTL-L AMY	Conflict	0.000961335	1.41196	0.158089
		Group	0.000145374	0.129051	0.897328
	R LTL-L HC	Conflict	0.000414682	0.79574	0.426228
		Group	0.00115508	1.66687	0.0956146
	L AMY-R AMY	Conflict	0.000816337	0.528101	0.597631
		Group	0.00347456	1.27061	0.204376
	R AMY-L HC	Conflict	-0.00260774	-2.10881	0.0352595
		Group	0.00110278	0.463716	0.642973
