## Supplementary material for "Individuals with epilepsy and a history of comorbid depressive symptoms exhibit disrupted fronto-temporo-limbic connectivity during cognitive conflict encoding": Table S9

### Sheet: Table S9
Band	Region	Predictor	β	t	p
Theta
	L dlPFC	Conflict	0.00695541	0.723457	0.469402
		Group	-0.115362	-1.22068	0.222213
		Conflict x Group	0.0660379	4.29546	<0.001
	R dlPFC	Conflict	0.0211437	1.82927	0.0673667
		Group	-0.0137877	-0.165973	0.868179
		Conflict x Group	-0.0477624	-2.63668	0.00837539
	L dmPFC	Conflict	0.107755	4.62108	<0.001
		Group	-0.0313732	-0.277434	0.781453
		Conflict x Group	-0.114546	-2.96783	0.00300722
	R dmPFC	Conflict	0.0204694	1.10433	0.26947
		Group	-0.0942474	-1.08425	0.278272
		Conflict x Group	0.0650668	2.12833	0.0333285
	L OFC	Conflict	0.00819312	0.477607	0.632935
		Group	0.0330718	0.589396	0.555603
		Conflict x Group	0.00436963	0.17292	0.862716
	R OFC	Conflict	-0.00357484	-0.214536	0.830132
		Group	0.0832611	1.23759	0.215883
		Conflict x Group	-0.0238579	-0.821365	0.411449
	L vlPFC	Conflict	0.0153364	0.742675	0.457694
		Group	-0.00548954	-0.067365	0.946292
		Conflict x Group	-0.00559079	-0.170203	0.864853
	R vlPFC	Conflict	0.0558154	2.96419	0.00303905
		Group	0.073847	0.668371	0.503906
		Conflict x Group	-0.0212911	-0.765119	0.444211
	L LTL	Conflict	0.0930732	7.46984	<0.001
		Group	0.142936	0.974119	0.330002
		Conflict x Group	0.0881272	4.80741	<0.001
	R LTL	Conflict	0.0618337	4.49903	<0.001
		Group	-0.00792958	-0.117877	0.906166
		Conflict x Group	0.0247767	1.21985	0.222532
	L dACC	Conflict	0.0364088	1.95989	0.0500304
		Group	0.00944154	0.084642	0.932547
		Conflict x Group	0.0166139	0.577193	0.563819
	R dACC	Conflict	0.046299	1.66082	0.0968044
		Group	0.11098	0.930368	0.35222
		Conflict x Group	-0.113083	-2.77281	0.00557549
	L AMY	Conflict	0.0974709	4.84654	1.2737e-06
		Group	0.0514764	0.515245	0.606392
		Conflict x Group	0.0207377	0.62557	0.53161
	R AMY	Conflict	0.0136715	0.465813	0.641363
		Group	-0.0782495	-2.8357	0.00458514
		Conflict x Group	0.0417047	1.05597	0.291015
	L HC	Conflict	0.0564167	3.06356	0.00219176
		Group	0.0233987	1.1023	0.270351
		Conflict x Group	0.0109264	0.359612	0.719143
	R HC	Conflict	0.0378783	2.17416	0.0297071
		Group	0.0273833	0.461165	0.644686
		Conflict x Group	-0.0294558	-1.09605	0.273075
Alpha
	L dlPFC	Conflict	0.0315696	3.25339	0.00114109
		Group	-0.134437	-1.71429	0.0864824
		Conflict x Group	0.037658	2.42689	0.0152322
	R dlPFC	Conflict	0.0373702	3.07735	0.00208987
		Group	-0.0296679	-0.374272	0.708204
		Conflict x Group	-0.0624369	-3.28071	0.00103631
	L dmPFC	Conflict	0.152969	6.72539	<0.001
		Group	0.0100324	0.10245	0.918401
		Conflict x Group	-0.160327	-4.25867	<0.001
	R dmPFC	Conflict	0.0241699	1.41588	0.156834
		Group	-0.0582298	-0.754505	0.45056
		Conflict x Group	-0.0178709	-0.634723	0.52562
	L OFC	Conflict	0.0173993	1.11501	0.264861
		Group	0.0570403	0.823007	0.410514
		Conflict x Group	0.0310644	1.3514	0.176582
	R OFC	Conflict	0.0437073	2.87196	0.00408427
		Group	-0.00623975	-0.339965	0.733887
		Conflict x Group	0.00347815	0.131149	0.895659
	L vlPFC	Conflict	0.0270079	1.36279	0.172976
		Group	0.0916501	1.13581	0.25606
		Conflict x Group	0.0231525	0.734435	0.462698
	R vlPFC	Conflict	0.0214738	1.22977	0.218802
		Group	0.0191392	0.1873	0.851428
		Conflict x Group	0.0128174	0.496697	0.619409
	L LTL	Conflict	0.126316	10.2489	<0.001
		Group	0.12559	1.07569	0.28207
		Conflict x Group	0.0558079	3.07773	0.0020871
	R LTL	Conflict	0.0693289	5.02503	<0.001
		Group	-0.054095	-1.13503	0.256371
		Conflict x Group	0.0846593	4.15208	<0.001
	L dACC	Conflict	0.021266	1.24185	0.214314
		Group	-0.012903	-0.151336	0.879713
		Conflict x Group	0.0553915	2.08763	0.0368513
	R dACC	Conflict	0.0450654	1.50732	0.131783
		Group	0.0380768	0.462985	0.643393
		Conflict x Group	-0.0590548	-1.35019	0.17701
	L AMY	Conflict	0.0672196	3.36909	0.000756797
		Group	0.117822	1.76967	0.0768098
		Conflict x Group	-0.020661	-0.628239	0.529861
	R AMY	Conflict	-0.00319338	-0.103786	0.917342
		Group	-0.0418944	-1.4482	0.147604
		Conflict x Group	0.101335	2.44751	0.0144082
	L HC	Conflict	0.0787354	4.52891	<0.001
		Group	0.027018	1.34824	0.177605
		Conflict x Group	0.0109555	0.381939	0.702513
	R HC	Conflict	0.013567	0.811722	0.416963
		Group	0.0120633	0.671271	0.502057
		Conflict x Group	0.00371225	0.143951	0.885541
Beta
	L dlPFC	Conflict	0.0270055	3.29908	0.000970682
		Group	-0.181093	-3.22536	0.00125895
		Conflict x Group	-0.0407227	-3.11103	0.00186537
	R dlPFC	Conflict	-0.0018348	-0.191551	0.848095
		Group	-0.129028	-1.53976	0.123627
		Conflict x Group	-0.0310621	-2.06919	0.0385347
	L dmPFC	Conflict	0.0787654	4.01835	<0.001
		Group	-0.0159012	-0.135639	0.89211
		Conflict x Group	-0.140643	-4.33494	<0.001
	R dmPFC	Conflict	0.020981	1.51833	0.128955
		Group	-0.0767118	-1.11921	0.263069
		Conflict x Group	-0.0487383	-2.13843	0.0325005
	L OFC	Conflict	0.0055016	0.467675	0.640022
		Group	-0.0447379	-1.26498	0.205895
		Conflict x Group	-0.0286411	-1.65283	0.0983827
	R OFC	Conflict	0.0255867	2.3507	0.0187491
		Group	-0.0909396	-1.75257	0.0796936
		Conflict x Group	0.0101006	0.532336	0.5945
	L vlPFC	Conflict	0.0198456	1.27072	0.203855
		Group	0.0402244	0.602421	0.546906
		Conflict x Group	-0.0108863	-0.438215	0.661238
	R vlPFC	Conflict	0.0443176	3.19744	0.00138906
		Group	-0.078869	-1.03337	0.301445
		Conflict x Group	-0.0323074	-1.57728	0.11475
	L LTL	Conflict	0.0615991	6.11055	<0.001
		Group	0.0413047	0.480826	0.630642
		Conflict x Group	0.0595576	4.01568	<0.001
	R LTL	Conflict	0.0221057	1.89168	0.0585413
		Group	-0.0265865	-0.437379	0.661839
		Conflict x Group	0.056284	3.25907	0.00111882
	L dACC	Conflict	-0.0169981	-1.27482	0.202397
		Group	-0.0671176	-1.3553	0.175347
		Conflict x Group	0.0299206	1.44827	0.147567
	R dACC	Conflict	0.0506821	2.35386	0.0186133
		Group	-0.159152	-2.62603	0.00866179
		Conflict x Group	-0.0455301	-1.44544	0.14839
	L AMY	Conflict	0.0191529	1.29676	0.19474
		Group	0.0674537	3.98806	<0.001
		Conflict x Group	-0.0224645	-0.922532	0.356272
	R AMY	Conflict	0.00827932	0.344578	0.730422
		Group	0.0722038	0.904112	0.365966
		Conflict x Group	0.0683915	2.11571	0.0344034
	L HC	Conflict	0.0483218	3.83467	<0.001
		Group	-0.0122744	-0.845035	0.398107
		Conflict x Group	-0.0531173	-2.55481	0.010636
	R HC	Conflict	0.0257938	2.01403	0.0440227
		Group	0.0435022	3.15915	0.00158517
		Conflict x Group	-0.00908014	-0.459514	0.645871
Gamma
	L dlPFC	Conflict	0.0123763	2.14632	0.0318524
		Group	0.00831168	0.184291	0.853786
		Conflict x Group	-0.00455699	-0.494206	0.621163
	R dlPFC	Conflict	0.0085829	1.26573	0.205616
		Group	-0.0368479	-0.676098	0.498982
		Conflict x Group	-0.0253216	-2.38272	0.0171898
	L dmPFC	Conflict	0.0449533	3.36591	0.000766199
		Group	-0.0257146	-0.424526	0.671192
		Conflict x Group	-0.0601424	-2.72067	0.00652786
	R dmPFC	Conflict	-0.00603646	-0.577224	0.563798
		Group	0.0019844	0.0379	0.969768
		Conflict x Group	-0.0123675	-0.717014	0.473379
	L OFC	Conflict	0.00645724	0.68592	0.492772
		Group	-0.017726	-0.721211	0.470789
		Conflict x Group	-0.00773478	-0.557776	0.577004
	R OFC	Conflict	0.0129046	1.49858	0.134001
		Group	-0.0255425	-0.790832	0.429053
		Conflict x Group	-0.00185745	-0.123742	0.901521
	L vlPFC	Conflict	0.0195634	1.64475	0.100048
		Group	-0.00800474	-0.605561	0.544818
		Conflict x Group	-0.0176675	-0.933925	0.350362
	R vlPFC	Conflict	0.0105354	0.980168	0.327017
		Group	-0.0648772	-0.968304	0.332906
		Conflict x Group	-0.00381519	-0.240183	0.810191
	L LTL	Conflict	0.00201284	0.28864	0.772858
		Group	0.0162884	0.537448	0.590961
		Conflict x Group	0.0354741	3.45761	0.000545482
	R LTL	Conflict	0.00312785	0.384066	0.700932
		Group	0.0392438	0.908667	0.363532
		Conflict x Group	0.00451754	0.375342	0.707408
	L dACC	Conflict	0.0161328	1.63661	0.101737
		Group	-0.0164695	-0.576132	0.564536
		Conflict x Group	-0.0160081	-1.04812	0.294603
	R dACC	Conflict	0.000181842	0.0120072	0.99042
		Group	-0.0567942	-3.65506	<0.001
		Conflict x Group	-0.0197481	-0.891349	0.37278
	L AMY	Conflict	0.0148929	1.28296	0.199532
		Group	0.00262055	0.197132	0.843728
		Conflict x Group	-0.0241511	-1.26192	0.207006
	R AMY	Conflict	-0.0039424	-0.192239	0.84756
		Group	0.0788461	1.0796	0.280354
		Conflict x Group	0.0277631	1.00626	0.314322
	L HC	Conflict	0.00856837	0.898372	0.369004
		Group	0.0125031	1.13727	0.255445
		Conflict x Group	-0.0258951	-1.64556	0.0998789
	R HC	Conflict	0.00216632	0.220597	0.825409
		Group	0.0126962	1.20242	0.229217
		Conflict x Group	0.0250382	1.65248	0.0984566
High-gamma
	L dlPFC	Conflict	0.0229451	5.4913	<0.001
		Group	0.0438685	0.873609	0.382335
		Conflict x Group	-0.00240686	-0.360214	0.718688
	R dlPFC	Conflict	0.00501753	1.01615	0.309564
		Group	-0.019929	-0.54888	0.583091
		Conflict x Group	0.00588316	0.760245	0.447113
	L dmPFC	Conflict	0.0262339	2.83091	0.00465216
		Group	-0.0489962	-0.985876	0.324221
		Conflict x Group	-0.00700056	-0.456399	0.648115
	R dmPFC	Conflict	-0.000510779	-0.070499	0.943798
		Group	-0.013212	-0.294571	0.768327
		Conflict x Group	0.0236556	1.97955	0.0477749
	L OFC	Conflict	0.00750708	1.02107	0.307234
		Group	-0.00437388	-0.581482	0.560923
		Conflict x Group	-0.0175718	-1.62297	0.104612
	R OFC	Conflict	-0.00024207	-0.0363861	0.970975
		Group	-0.00503216	-0.242224	0.80861
		Conflict x Group	-0.000767012	-0.0661395	0.947268
	L vlPFC	Conflict	0.0161265	1.90476	0.056836
		Group	-0.0297821	-0.742145	0.458015
		Conflict x Group	-0.036478	-2.70863	0.00676612
	R vlPFC	Conflict	0.00167418	0.206507	0.836397
		Group	-0.0706215	-1.29582	0.195056
		Conflict x Group	0.00340284	0.284022	0.776397
	L LTL	Conflict	-0.00548638	-1.19228	0.233157
		Group	-0.0183113	-0.583842	0.559329
		Conflict x Group	0.000519609	0.0767513	0.938822
	R LTL	Conflict	-0.0153102	-2.97138	0.00296667
		Group	-0.0119005	-0.493843	0.62142
		Conflict x Group	-0.00402199	-0.528186	0.597374
	L dACC	Conflict	0.0212721	2.82658	0.00471216
		Group	-0.0322316	-0.605588	0.5448
		Conflict x Group	-0.0105623	-0.905799	0.365059
	R dACC	Conflict	0.0146368	1.22205	0.221738
		Group	-0.112683	-1.1592	0.246425
		Conflict x Group	-0.0208164	-1.188	0.234881
	L AMY	Conflict	0.00822589	0.971519	0.331312
		Group	0.00902437	0.930712	0.352023
		Conflict x Group	-0.0166491	-1.19266	0.233029
	R AMY	Conflict	0.0048057	0.337663	0.735627
		Group	-0.00488023	-0.364713	0.715336
		Conflict x Group	-0.00251704	-0.131429	0.89544
	L HC	Conflict	0.00201368	0.24295	0.808048
		Group	0.000389874	0.0408075	0.96745
		Conflict x Group	-0.0195517	-1.42971	0.152824
	R HC	Conflict	-0.00129836	-0.158849	0.87379
		Group	0.00869415	0.989291	0.322535
		Conflict x Group	0.0124431	0.986671	0.323819
