## Supplementary material for "Individuals with epilepsy and a history of comorbid depressive symptoms exhibit disrupted fronto-temporo-limbic connectivity during cognitive conflict encoding": Table S10

### Sheet: Table S10
Band	Region	Predictor	β	t	p
Theta	R dmPFC	Conflict	0.0443865	3.01074	0.00261112
	R dmPFC	Group	-0.0624724	-0.727086	0.467186
	L OFC	Conflict	0.0102069	0.810323	0.417764
	L OFC	Group	0.0351852	0.642469	0.520576
	R OFC	Conflict	-0.0114264	-0.837169	0.402509
	R OFC	Group	0.0718202	1.09097	0.275301
	L vlPFC	Conflict	0.0131268	0.817401	0.413716
	L vlPFC	Group	-0.00821433	-0.102806	0.918119
	R vlPFC	Conflict	0.0460664	3.32265	0.000893568
	R vlPFC	Group	0.0636239	0.579897	0.561992
	R LTL	Conflict	0.0731781	7.23121	<0.001
	R LTL	Group	0.00410637	0.0617044	0.950799
	L dACC	Conflict	0.043329	3.05345	0.00226696
	L dACC	Group	0.0174874	0.157987	0.874469
	L AMY	Conflict	0.105104	6.57397	<0.001
	L AMY	Group	0.061498	0.623562	0.532928
	R AMY	Conflict	0.0367037	1.86879	0.061692
	R AMY	Group	-0.0578901	-2.93218	0.00337634
	L HC	Conflict	0.0604305	4.12563	<0.001
	L HC	Group	0.0287318	1.89178	0.0585428
	R HC	Conflict	0.0254987	1.92214	0.0546051
	R HC	Group	0.0130427	0.224983	0.821995
Alpha
	L dlPFC	Conflict	0.0462963	6.1137	<0.001
	L dlPFC	Group	-0.116218	-1.48575	0.137352
	R dmPFC	Conflict	0.017601	1.29653	0.194815
	R dmPFC	Group	-0.0669458	-0.88208	0.37775
	L OFC	Conflict	0.0317151	2.76779	0.00564918
	L OFC	Group	0.0720583	1.05392	0.291934
	R OFC	Conflict	0.0448526	3.5987	<0.001
	R OFC	Group	-0.00457386	-0.345234	0.729923
	L vlPFC	Conflict	0.0361584	2.34605	0.0189904
	L vlPFC	Group	0.102949	1.30065	0.193405
	R vlPFC	Conflict	0.0273427	2.1267	0.0334593
	R vlPFC	Group	0.0252927	0.249415	0.803043
	L dACC	Conflict	0.0443383	3.38907	0.000703422
	L dACC	Group	0.0139256	0.164998	0.868948
	R dACC	Conflict	0.0174723	0.800535	0.423434
	R dACC	Group	0.00929886	0.117145	0.906749
	L AMY	Conflict	0.0596152	3.7586	<0.001
	L AMY	Group	0.10784	1.66805	0.095335
	R AMY	Conflict	0.0527708	2.56209	0.0104243
	R AMY	Group	0.00757558	0.365891	0.714457
	L HC	Conflict	0.0827599	5.98493	<0.001
	L HC	Group	0.0323652	2.25732	0.0240051
	R HC	Conflict	0.0151264	1.18841	0.23469
	R HC	Group	0.0138661	1.07582	0.282022
Beta
	R dlPFC	Conflict	-0.0144816	-1.96342	0.0496041
	R dlPFC	Group	-0.144025	-1.72487	0.0845588
	R dmPFC	Conflict	0.00306508	0.278874	0.780346
	R dmPFC	Group	-0.100364	-1.48615	0.137264
	L OFC	Conflict	-0.00769744	-0.891082	0.372896
	L OFC	Group	-0.0585816	-1.70037	0.0890777
	R OFC	Conflict	0.0289106	3.24267	0.00118637
	R OFC	Group	-0.0860912	-1.68643	0.0917303
	L vlPFC	Conflict	0.0155431	1.27974	0.200664
	L vlPFC	Group	0.0348986	0.531311	0.595213
	R vlPFC	Conflict	0.0295247	2.89291	0.00382171
	R vlPFC	Group	-0.0943928	-1.24557	0.21294
	L dACC	Conflict	-0.00453488	-0.445218	0.65617
	L dACC	Group	-0.052621	-1.08569	0.277636
	R dACC	Conflict	0.0294097	1.87101	0.0613954
	R dACC	Group	-0.181356	-3.08478	0.00204681
	L AMY	Conflict	0.0108885	0.927214	0.353836
	L AMY	Group	0.0566156	4.65265	<0.001
	R AMY	Conflict	0.0460638	2.86493	0.00418294
	R AMY	Group	0.10552	1.35055	0.176882
	L HC	Conflict	0.0288093	2.87358	0.00406514
	L HC	Group	-0.0382003	-3.67479	<0.001
	R HC	Conflict	0.0219796	2.25359	0.0242349
	R HC	Group	0.0390927	3.95831	<0.001
Gamma
	L dlPFC	Conflict	0.0105942	2.35444	0.0185543
	L dlPFC	Group	0.00610489	0.135979	0.891838
	R dlPFC	Conflict	-0.00172661	-0.330673	0.740893
	R dlPFC	Group	-0.0490727	-0.903855	0.366078
	R dmPFC	Conflict	-0.0105827	-1.27248	0.203225
	R dmPFC	Group	-0.0040132	-0.0776513	0.938107
	L OFC	Conflict	0.00289249	0.41845	0.675623
	L OFC	Group	-0.0214676	-0.908155	0.363807
	R OFC	Conflict	0.0122933	1.74291	0.0813669
	R OFC	Group	-0.0264336	-0.83958	0.401155
	L vlPFC	Conflict	0.0125789	1.35995	0.173871
	L vlPFC	Group	-0.0166311	-1.7587	0.0786557
	R vlPFC	Conflict	0.00878852	1.1105	0.266801
	R vlPFC	Group	-0.0667096	-1.00227	0.316227
	R LTL	Conflict	0.00519618	0.866537	0.386202
	R LTL	Group	0.0414352	0.968593	0.332755
	L dACC	Conflict	0.0094651	1.25702	0.20877
	L dACC	Group	-0.0242698	-0.876605	0.380718
	R dACC	Conflict	-0.00904554	-0.818257	0.413245
	R dACC	Group	-0.0665079	-6.00416	<0.001
	L AMY	Conflict	0.006008	0.650933	0.515104
	L AMY	Group	-0.00903125	-0.944292	0.345042
	R AMY	Conflict	0.0113955	0.830577	0.40624
	R AMY	Group	0.0923714	1.28764	0.197911
	L HC	Conflict	-0.000944138	-0.124441	0.900968
	L HC	Group	-0.00013599	-0.0172867	0.986208
	R HC	Conflict	0.0126839	1.6959	0.0899244
	R HC	Group	0.0248552	3.28188	0.00103334
High-gamma
	L dlPFC	Conflict	0.0220039	6.74837	<0.001
	L dlPFC	Group	0.0427024	0.85201	0.394212
	R dlPFC	Conflict	0.00741282	1.94973	0.0512154
	R dlPFC	Group	-0.0170832	-0.473132	0.636121
	L dmPFC	Conflict	0.0236785	3.20647	0.00134854
	L dmPFC	Group	-0.0523946	-1.06491	0.286946
	R dmPFC	Conflict	0.00818485	1.42035	0.155529
	R dmPFC	Group	-0.00171825	-0.038698	0.969132
	L OFC	Conflict	-0.000595707	-0.110368	0.912119
	L OFC	Group	-0.0128552	-2.37594	0.0175141
	R OFC	Conflict	-0.000494503	-0.0907473	0.927694
	R OFC	Group	-0.00539968	-0.269739	0.787364
	R vlPFC	Conflict	0.0032323	0.541498	0.588172
	R vlPFC	Group	-0.0689858	-1.27282	0.203099
	L LTL	Conflict	-0.00524633	-1.55437	0.120104
	L LTL	Group	-0.0180598	-0.579023	0.562577
	R LTL	Conflict	-0.0171517	-4.52093	<0.001
	R LTL	Group	-0.0138528	-0.581444	0.560945
	L dACC	Conflict	0.0168726	2.93501	0.00334131
	L dACC	Group	-0.0373484	-0.705614	0.480441
	R dACC	Conflict	0.0049106	0.561638	0.574385
	R dACC	Group	-0.122822	-1.26902	0.204484
	L AMY	Conflict	0.00210089	0.312066	0.754996
	L AMY	Group	0.000991964	0.142197	0.886927
	R AMY	Conflict	0.00341562	0.358663	0.719858
	R AMY	Group	-0.006109	-0.638149	0.523397
	L HC	Conflict	-0.00516859	-0.783937	0.433092
	L HC	Group	-0.00915307	-1.33891	0.180625
	R HC	Conflict	0.00392847	0.631114	0.527975
	R HC	Group	0.0147367	2.33799	0.0193999
